# Experimental evolution of metabolism under nutrient restriction: enhanced amino acid catabolism and a key role of branched-chain amino acids

**DOI:** 10.1101/2023.02.06.527241

**Authors:** Fanny Cavigliasso, Loriane Savary, Jorge E. Spangenberg, Hector Gallart-Ayala, Julijana Ivanisevic, Tadeusz J. Kawecki

## Abstract

Periodic food shortage is a common ecological stressor for animals, likely to drive physiological and metabolic adaptations to alleviate its consequences, particularly for juveniles that have no option but to continue to grow and develop despite undernutrition. Here we study changes in metabolism associated with adaptation to nutrient shortage, evolved by replicate *Drosophila melanogaster* populations maintained on a nutrient-poor larval diet for over 240 generations. In a factorial metabolomics experiment we showed that both phenotypic plasticity and genetically-based adaptation to the poor diet involved wide-ranging changes in metabolite abundance; however, the plastic response did not predict the evolutionary change. Compared to non-adapted larvae exposed to the poor diet for the first time, the adapted larvae showed lower levels of multiple free amino acids in their tissues – and yet they grew faster. By quantifying accumulation of the nitrogen stable isotope ^15^N we show that adaptation to the poor diet led to an increased use of amino acids for energy generation. This apparent “waste” of scarce amino acids likely results from the trade-off between acquisition of dietary amino acids and carbohydrates observed in these populations. The three branched-chain amino acids (leucine, isoleucine and valine) showed a unique pattern of depletion in adapted larvae raised on the poor diet. A diet supplementation experiment demonstrated that these amino acids are limiting for growth on the poor diet, suggesting that their low levels resulted from their expeditious use for protein synthesis. These results demonstrate that selection driven by nutrient shortage not only promotes improved acquisition of limiting nutrients, but also has wide-ranging effects on how the nutrients are used. They also show that the abundance of free amino acids in the tissues does not, in general, reflect the nutritional condition and growth potential of an animal.

**Lay summary:** Juvenile animals are particularly vulnerable to nutrient deprivation – they usually do not have an option of arresting their development and just trying to survive until food becomes plentiful; rather, they must attempt to grow and develop with whatever nutrients that can scrape. While they could obviously improve their lot by getting better at finding the scarce food, could they also adapt their physiology and metabolism in a way that would alleviate consequences of undernutrition? To find out we let populations of the fruit fly *Drosophila melanogaster* adapt during 240 generations to conditions of chronic larval nutrient shortage, and then studied their metabolism. We found that these populations evolved changes in their amino acid metabolism: their larvae are better at extracting amino acids from nutritionally poor diet and are able to grow faster (which requires a higher rate of protein synthesis), while maintaining lower levels of most amino acids in their system. This suggests improved cellular “logistics”, with a higher turnover of raw materials associated with their lower stocks owing to their more efficient and immediate use. However, paradoxically, the malnutrition-adapted larvae also “waste” a substantial fraction of their amino acids by “burning” them for energy. They can afford this because of their improved extraction of scarce amino acid from the diet, but they may also be compelled to do this by a trade-off with absorption of dietary carbohydrates.
