## Supplementary Table S2 for "Experimental evolution of metabolism under nutrient restriction: enhanced amino acid catabolism and a key role of branched-chain amino acids"

### Sheet: ReadMe
Supplementary Table S2: Summary of univariate analysis with q-values and log2 fold change from metabolomic data
num	metabolite ID number
metabolite	metabolite name
KEGG_ID	KEGG ID of metabolite (NA when no KEGG ID was found)
Pareto_factor	factor used during pareto scaling
Storeys_q_Regime	corrected P for main effect of regime
log2FD_Regime	log2 fold change of regime (Selected - Controle)
Storeys_q_diet	corrected P for main effect of diet
log2FD_diet	log2 fold change of diet (Poor - Standard)
Storeys_q_Reg_in_Poor	corrected P for constrast: regime on poor diet
log2FD_Reg_in_poor	log2 fold change of contrast regime (Selected - Control)on poor diet
Storeys_q_Reg_in_Std	corrected P for constrast: regime on standard diet
log2FD_Reg_in_Std	log2 fold change of contrast regime (Selected - Control)on standard diet
Storeys_q_Diet_in_Sel	corrected P for constrast: diet in Selected populations
log2FD_Diet_in_Sel	log2 fold change of contrast diet (Poor - Standard)in Selected populations
Storeys_q_Diet_in_Ctrl	corrected P for constrast: diet in Controle populations
log2FD_Diet_in_Ctrl	log2 fold change of contrast diet (Poor - Standard)in Control populations
Storeys_q_RegimeDiet	corrected P for regime x diet interaction
Storeys_q_Homeo	corrected P for "homeostasis"
log2FC_Homeo	log2 fold change of "homeostasis" contrast: Selected on poor - Control on standard diet
q < 0.1 are in bold (significant)

### Sheet: Summary
num	metabolite	KEGG_ID	Pareto_factor	Storeys_q_Regime	log2FD_Regime	Storeys_q_Reg_in_Poor	log2FD_Reg_in_poor	Storeys_q_Reg_in_Std	log2FD_Reg_in_Std	Storeys_q_diet	log2FD_diet	Storeys_q_Diet_in_Sel	log2FD_Diet_in_Sel	Storeys_q_Diet_in_Ctrl	log2FD_Diet_in_Ctrl	Storeys_q_RegimeDiet	Storeys_q_Homeo	log2FC_Homeo
1	DIHYDROURACIL	C00429	0.686501	0.5405	0.0564496	0.8314	0.0270226	0.6113	0.0858765	0.9124	0.0132608	0.9219	-0.0161661	0.7925	0.0426877	0.6998	0.6943	0.0697103
2	N_ACETYLLEUCINE	C02710	0.719346	0.9413	-0.0110858	0.3254	0.182553	0.4908	-0.204724	0.0029	0.462956	0.0035	0.656595	0.0737	0.269318	0.1331	0.0321	0.451871
3	NICOTINAMIDE	C00153	0.697091	0.0693	-0.290615	0.1051	-0.286346	0.3027	-0.294884	0.0013	0.670177	0.0044	0.674446	0.0019	0.665908	0.9527	0.0601	0.379562
4	4_ACETAMIDOBUTANOATE	C02946	0.546938	0.1433	0.0966933	0.0267	0.270364	0.5611	-0.0769774	0.0439	-0.219435	0.7218	-0.0457641	0.0069	-0.393106	0.0905	0.3474	-0.122741
5	PANTOTHENATE	C00864	0.794937	0.3557	-0.127256	0.1056	-0.311564	0.7319	0.0570519	0.0041	0.736513	0.0462	0.552206	0.0019	0.920821	0.1518	0.0218	0.609257
6	BIOTIN	C00120	0.856108	0.9862	0.00159266	0.1477	-0.20522	0.4181	0.208405	0.0011	1.14876	0.0103	0.941952	0.0006	1.35558	0.1847	0.0011	1.15036
7	GLYCOCHENODEOXYCHOLATE	C05466	0.80861	0.3076	0.0891134	0.4082	0.109581	0.6156	0.0686457	0.0024	0.647579	0.0097	0.668047	0.0052	0.627111	0.8129	0.0016	0.736692
8	METHYLTHIOADENOSINE	C00170	0.612875	0.0787	0.239506	0.0575	0.320826	0.4635	0.158186	0.5937	-0.0439589	0.7405	0.0373608	0.2744	-0.125279	0.394	0.1973	0.195547
9	5_DEOXYADENOSINE	C05198	0.780415	0.1954	0.184262	0.1252	0.2911	0.6519	0.0774234	0.002	-0.54115	0.0244	-0.434312	0.0016	-0.647989	0.437	0.0658	-0.356889
10	STEAROYLCARNITINE	NA	0.665473	0.4762	0.0795083	0.285	0.168857	0.9486	-0.00984013	0.0018	0.307759	0.0446	0.397107	0.1492	0.21841	0.5281	0.0285	0.387267
11	ACETYLCHOLINE	C01996	0.910773	0.033	-0.419801	0.0708	-0.508758	0.4263	-0.330844	0.9894	-0.00409627	0.8145	-0.0930532	0.8305	0.0848606	0.6291	0.2951	-0.423898
12	PALMITOYLCARNITINE	C02990	0.595765	0.2995	0.0924122	0.4241	0.101096	0.6156	0.0837284	0.0027	0.272012	0.0548	0.280696	0.04	0.263328	0.9075	0.0088	0.364424
13	1_METHYLADENOSINE	C02494	0.67313	0.033	0.415193	0.0201	0.514651	0.2972	0.315736	0.2557	-0.0965037	0.9778	0.00295376	0.0833	-0.195961	0.2414	0.0748	0.318689
14	MYRISTOYLCARNITINE	NA	0.686776	0.1705	0.121964	0.1687	0.192832	0.7043	0.0510965	0.3356	-0.0944695	0.8745	-0.0236019	0.2698	-0.165337	0.5817	0.8548	0.0274946
15	DECANOYLCARNITINE	C03299	0.817716	0.2516	0.0988996	0.6238	0.0629674	0.4908	0.134832	0.0007	0.756301	0.0035	0.720369	0.0007	0.792233	0.6954	0.0002	0.8552
16	LAUROYLCARNITINE	NA	0.993221	0.6464	-0.0806012	0.8994	0.0330248	0.5806	-0.194227	0.0031	-0.537437	0.1963	-0.423811	0.0372	-0.651063	0.6176	0.0433	-0.618039
17	DEOXYADENOSINE	C00559	0.708303	0.0729	0.2951	0.0708	0.36835	0.4454	0.22185	0.0174	0.311346	0.0268	0.384597	0.0934	0.238096	0.5451	0.0026	0.606446
18	OCTANOYLCARNITINE	C02838	1.32931	0.4286	-0.390414	0.9314	0.0528611	0.4454	-0.833689	0.0965	-0.498837	0.9062	-0.0555615	0.0648	-0.942112	0.3361	0.1765	-0.889251
19	HEXANOYLCARNITINE	NA	1.33697	0.6104	-0.249004	0.7332	0.210137	0.4889	-0.708145	0.1669	-0.410821	0.9156	0.0483199	0.0823	-0.869962	0.3266	0.304	-0.659825
21	2_OXOBUTANOATE	C00109	0.800784	0.3887	-0.201645	0.8345	0.0595884	0.4076	-0.462877	0.1243	0.236104	0.0513	0.497337	0.9022	-0.0251287	0.2291	0.9069	0.0344597
22	ISOVALERYLCARNITINE	C20826	0.993568	0.5129	0.171741	0.3838	0.264861	0.7932	0.0786219	0.0018	-1.17964	0.0086	-1.08652	0.0016	-1.27276	0.5466	0.0134	-1.0079
23	CHOLINE	C00114	0.58577	0.0053	-0.190888	0.0086	-0.274562	0.4454	-0.107213	0.0001	0.452157	0.0069	0.368483	0.0007	0.535832	0.2886	0.0063	0.26127
24	BUTYRYLCARNITINE	C02862	0.980879	0.631	0.0725735	0.4571	0.134445	0.9522	0.0107017	0.0001	-1.61562	0.0001	-1.55375	0.0001	-1.67749	0.5817	0.0001	-1.54305
25	AICAR	C04677	0.902277	0.0567	0.572679	0.0857	0.568617	0.258	0.576742	0.1257	-0.319399	0.2598	-0.323462	0.226	-0.315337	0.975	0.4281	0.25328
26	TYRAMINE	C00483	0.985677	0.344	-0.111264	0.9136	-0.0166498	0.4454	-0.205877	0.0341	0.502224	0.0524	0.596838	0.1161	0.40761	0.4922	0.1449	0.39096
27	METHYLGUANIDINE	C02294	0.817433	0.8248	0.0263321	0.7812	0.0495883	0.9856	0.00307583	0.7069	-0.102318	0.8216	-0.0790617	0.718	-0.125574	0.845	0.829	-0.0759858
28	OXOPROLINE	C01879	0.513609	0.7251	0.031401	0.9943	-0.00078757	0.6156	0.0635896	0.0093	0.22927	0.0678	0.197081	0.0117	0.261459	0.6251	0.0397	0.260671
29	INOSINE	C00294	0.492539	0.5388	-0.0373319	0.1159	-0.150693	0.5409	0.076029	0.3083	-0.083896	0.1174	-0.197257	0.7849	0.0294649	0.1855	0.2984	-0.121228
30	MANNOSE_ALLOSE_FRUCTOSE_MYOINOSITOL	C00159	0.781734	0.1433	0.105064	0.5822	0.0558592	0.4181	0.154269	0.0003	0.709757	0.0015	0.660553	0.0003	0.758962	0.5985	0.0001	0.814821
31	KYNURENATE	C01717	0.820921	0.5339	-0.214728	0.2122	-0.496711	0.8625	0.0672558	0.907	0.0137188	0.1704	-0.268264	0.096	0.295702	0.1173	0.6133	-0.201009
32	PROPIOYLCARNITINE	C03017	1.12941	0.8502	0.0496331	0.5643	0.191265	0.7792	-0.0919986	0.0001	-1.93052	0.0013	-1.78889	0.0003	-2.07215	0.5451	0.0001	-1.88089
33	RIBOFLAVIN	C00255	1.4354	0.3583	-0.272866	0.1159	-0.741883	0.6375	0.196151	0.0008	3.33233	0.0069	2.86332	0.0006	3.80135	0.2886	0.0016	3.05947
34	SALSOLINOL	C09642	0.750862	0.1123	0.215319	0.0267	0.4202	0.9409	0.0104382	0.0001	-0.846925	0.0026	-0.642044	0.0003	-1.05181	0.0707	0.0007	-0.631605
35	N_ACETYLSERINE	NA	0.58037	0.789	0.0258123	0.9092	0.0135859	0.7481	0.0380386	0.0254	-0.280239	0.0578	-0.292465	0.0505	-0.268013	0.8293	0.1057	-0.254427
36	TRYPTOPHANAMIDE	C00977	0.656909	0.3359	-0.0902866	0.3572	-0.131198	0.7226	-0.0493752	0.0097	0.375524	0.0733	0.334613	0.0179	0.416436	0.6954	0.0901	0.285238
37	GUANINE	C00242	0.781971	0.0294	-0.379877	0.0605	-0.481324	0.4454	-0.278429	0.1267	0.272391	0.4897	0.170943	0.1381	0.373838	0.5835	0.6649	-0.107486
38	DEOXYGUANOSINE	C00330	0.855983	0.0294	-0.570039	0.0265	-0.717432	0.3585	-0.422646	0.2655	0.269309	0.6991	0.121916	0.1961	0.416702	0.4977	0.3683	-0.30073
39	XANTHOSINE	C01762	0.942996	0.5792	0.0904598	0.3607	0.235214	0.8277	-0.0542949	0.02	-0.399782	0.3637	-0.255028	0.0557	-0.544537	0.5452	0.2489	-0.309322
40	ACETYLCARNITINE	C02571	0.677978	0.8666	-0.013236	0.7923	-0.0311198	0.9683	0.00464777	0.0008	-0.667591	0.0031	-0.685475	0.0016	-0.649707	0.8185	0.0007	-0.680827
41	GLUTARYLCARNITINE	NA	1.00574	0.2047	-0.287963	0.4492	-0.208391	0.4454	-0.367536	0.0142	-0.835414	0.057	-0.755841	0.0128	-0.914986	0.6291	0.0065	-1.12338
42	N_ACETYLMANNOSAMINE	C00645	0.720164	0.0693	-0.380711	0.1403	-0.31378	0.258	-0.447642	0.3648	-0.115994	0.7813	-0.0490627	0.306	-0.182925	0.6078	0.0373	-0.496704
43	4_GUANIDINOBUTANOATE	C01035	0.654234	0.1433	-0.193836	0.1818	-0.220556	0.4954	-0.167115	0.9877	-0.00188739	0.8679	-0.028608	0.8845	0.0248332	0.7719	0.3114	-0.195723
44	DEOXYCARNITINE	C01181	0.645254	0.1855	-0.170238	0.3272	-0.163359	0.4908	-0.177118	0.915	0.0142741	0.9071	0.0211533	0.9673	0.00739502	0.9408	0.443	-0.155964
45	PHENYLALANINE	C00079	0.577705	0.1141	-0.151601	0.0829	-0.243154	0.6156	-0.0600484	0.1139	-0.143435	0.0902	-0.234988	0.6639	-0.0518821	0.3918	0.0343	-0.295036
46	TRYPTOPHAN	C00078	0.48781	0.4819	0.037588	0.2595	-0.0908712	0.2658	0.166047	0.33	-0.050462	0.0738	-0.178921	0.3338	0.0779973	0.1227	0.8751	-0.0128739
47	KYNURENINE	C00328	0.763701	0.6233	0.119958	0.791	0.0739736	0.6156	0.165942	0.3184	-0.240232	0.3515	-0.286216	0.4972	-0.194248	0.6666	0.7454	-0.120275
48	LEUCINE	C00123	0.511954	0.0607	-0.166711	0.0038	-0.358749	0.7727	0.0253264	0.6969	-0.0198848	0.0513	-0.211923	0.0573	0.172153	0.0177	0.056	-0.186596
49	BETAINE	C00719	0.728566	0.4564	0.105516	0.5116	0.118216	0.6156	0.0928166	0.7374	0.0891834	0.7592	0.101883	0.8175	0.0764837	0.8951	0.578	0.1947
50	ISOLEUCINE	C00407	0.594742	0.0441	-0.270949	0.0026	-0.536036	0.9614	-0.005862	0.165	-0.116159	0.014	-0.381246	0.1946	0.148928	0.011	0.0091	-0.387108
51	N_ACETYLPUTRESCINE	C02714	0.785128	0.2463	-0.21369	0.472	0.17431	0.2578	-0.60169	0.0356	-0.286179	0.6199	0.101821	0.0124	-0.674179	0.0859	0.0573	-0.49987
52	ETHANOLAMINE	C00189	0.534072	0.0294	-0.195139	0.0267	-0.229108	0.2776	-0.16117	0.0834	0.182424	0.2641	0.148455	0.0893	0.216392	0.6054	0.9195	-0.0127152
53	METHIONINE	C00073	0.619129	0.1433	0.196952	0.2916	0.175318	0.4454	0.218586	0.1925	-0.118184	0.3509	-0.139818	0.4831	-0.09655	0.8051	0.6366	0.0787685
54	TRIGONELLINE	C01004	0.804723	0.6907	-0.0470892	0.347	-0.133127	0.7796	0.0389485	0.0003	-1.10315	0.0005	-1.18918	0.0004	-1.01711	0.3482	0.0001	-1.15024
55	GAMMA_AMINOBUTYRATE	C00334	0.68465	0.0831	0.143857	0.1159	0.153	0.4167	0.134714	0.0001	0.739689	0.0001	0.748832	0.0001	0.730546	0.8443	0.0001	0.883546
56	5_AMINOLEVULINATE	C00430	0.555448	0.5841	0.0648031	0.4208	0.116384	0.9264	0.0132219	0.1143	-0.13836	0.4526	-0.0867785	0.1008	-0.189941	0.5779	0.6374	-0.0735566
57	SORBITOL_MANNITOL	C00794	0.838665	0.0882	-0.291226	0.304	-0.178656	0.2578	-0.403796	0.0008	-1.09786	0.0035	-0.985291	0.0005	-1.21043	0.4107	0.0001	-1.38909
58	TAURINE	C00245	0.683868	0.0323	-0.235214	0.0186	-0.311392	0.3886	-0.159035	0.0005	0.703379	0.0022	0.627201	0.0003	0.779558	0.3421	0.0037	0.468166
59	THIAMINE	C00378	0.608409	0.0447	-0.25923	0.0265	-0.370417	0.4635	-0.148043	0.3501	0.0952525	0.9092	-0.0159348	0.1506	0.20644	0.3098	0.2951	-0.163977
60	VALINE	C00183	0.516445	0.0729	-0.135789	0.0029	-0.339023	0.5603	0.0674454	0.0377	-0.177922	0.0057	-0.381157	0.7903	0.0253119	0.011	0.0064	-0.313711
61	O_ACETYLSERINE	C00979	0.750553	0.0687	0.317052	0.157	0.247403	0.258	0.386702	0.0053	0.442369	0.0538	0.37272	0.0065	0.512019	0.5835	0.001	0.759421
62	PROLINE	C00148	0.33129	0.313	-0.0416212	0.0725	-0.10909	0.6156	0.0258476	0.031	0.0652857	0.9459	-0.00218309	0.0016	0.132755	0.0707	0.641	0.0236646
63	TYROSINE	C00082	0.628006	0.841	0.018126	0.8156	-0.025296	0.6156	0.0615481	0.0021	-0.526667	0.0044	-0.570089	0.0039	-0.483245	0.5452	0.0037	-0.508541
64	CARNITINE	C00318	0.565055	0.8013	0.0115654	0.8519	-0.0132282	0.6156	0.0363591	0.0018	0.404864	0.0044	0.380071	0.0008	0.429658	0.6522	0.0007	0.41643
65	DIMETHYLGLYCINE	C01026	1.08138	0.033	-0.4628	0.0312	-0.520944	0.258	-0.404656	0.0013	1.94107	0.0057	1.88293	0.0016	1.99922	0.6291	0.0061	1.47827
66	ADENOSINE3_5_CYCLICPHOSPHATE	C00575	0.599266	0.2643	-0.0760482	0.2097	-0.127882	0.8056	-0.0242143	0.6963	0.0406686	0.9382	-0.0111653	0.5206	0.0925025	0.5835	0.8074	-0.0353796
67	2_AMINOISOBUTYRATE	C02261	0.560384	0.1555	-0.12624	0.0765	-0.240522	0.9119	-0.0119591	0.0066	0.246911	0.2064	0.13263	0.0029	0.361192	0.2041	0.308	0.120671
68	BETA_ALANINE_SARCOSINE	C00099	0.481672	0.2036	-0.0465134	0.2862	-0.0528105	0.5611	-0.0402163	0.0027	0.271818	0.0103	0.265521	0.0032	0.278115	0.8353	0.01	0.225305
69	4_HYDROXY_PROLINE	C01157	0.966223	0.0931	0.699496	0.1232	0.646648	0.3027	0.752343	0.0026	1.06406	0.0105	1.01122	0.0028	1.11691	0.6251	0.0011	1.76356
70	CREATINE	C00300	0.898528	0.1232	0.210488	0.0724	0.413406	0.9658	0.00756966	0.317	0.251785	0.2064	0.454703	0.8772	0.0488665	0.2996	0.1603	0.462272
71	HYPOTAURINE	C00519	1.18087	0.1101	0.643539	0.1303	0.647706	0.4076	0.639372	0.9025	0.0376651	0.9135	0.0418323	0.9303	0.0334978	0.977	0.1877	0.681204
72	ALANINE	C00041	0.440004	0.0121	-0.196006	0.0018	-0.286291	0.371	-0.105721	0.619	0.0280846	0.4287	-0.0622	0.1289	0.118369	0.1306	0.0532	-0.167921
73	N_ALPHA_ACETYLLYSINE	C12989	0.591925	0.3797	-0.0895716	0.465	-0.089054	0.5806	-0.0900892	0.856	-0.0212988	0.8887	-0.0207812	0.8822	-0.0218164	0.9923	0.5265	-0.11087
74	1_AMINOCYCLOPROPANECARBOXYLATE	C01234	0.552473	0.0729	-0.184799	0.0368	-0.259111	0.4889	-0.110487	0.0141	-0.324859	0.0191	-0.399172	0.0625	-0.250547	0.2886	0.0027	-0.509658
75	CYTIDINE2_3_CYCLICPHOSPHATE	C02354	0.819171	0.1433	-0.167084	0.0895	-0.271385	0.6445	-0.0627841	0.0132	0.522236	0.0765	0.417936	0.0081	0.626536	0.4027	0.1141	0.355151
76	AMINOADIPATE	C00956	0.76692	0.6718	0.0988367	0.6756	-0.115627	0.4908	0.3133	0.0375	-0.38755	0.0253	-0.602014	0.408	-0.173087	0.2414	0.3479	-0.288714
77	GLYCINE	C00037	0.474842	0.7827	-0.022894	0.5685	-0.0593614	0.8954	0.0135734	0.067	0.0916184	0.4651	0.055151	0.0974	0.128086	0.5835	0.5122	0.0687244
78	GLUTAMINE	C00064	0.376039	0.1456	0.0554472	0.892	0.00636912	0.258	0.104525	0.1447	0.0583039	0.8534	0.00922589	0.0431	0.107382	0.2576	0.0545	0.113751
79	GLUTAMATE	C00025	0.474255	0.0607	-0.115926	0.0186	-0.205115	0.6684	-0.0267369	0.156	0.143017	0.6496	0.0538283	0.0661	0.232206	0.1855	0.8219	0.0270914
80	N_METHYLASPARTATE	C12269	0.367985	0.2082	0.0439274	0.7461	0.0151165	0.4167	0.0727383	0.1156	0.0601051	0.54	0.0312942	0.0917	0.088916	0.4883	0.0707	0.104032
81	PYRIDOXAMINE	C00534	0.367864	0.1243	0.0668288	0.3113	0.0480748	0.3521	0.0855828	0.4858	0.0339802	0.8043	0.0152262	0.3954	0.0527342	0.5835	0.1558	0.100809
82	SERINE	C00065	0.483801	0.1798	0.0842085	0.7242	-0.0295566	0.2578	0.197974	0.0035	0.165235	0.5115	0.0514701	0.0029	0.279	0.1585	0.0089	0.249444
83	ASPARAGINE	C00152	0.427247	0.1433	0.0667434	0.917	-0.00601768	0.2578	0.139504	0.0012	0.122487	0.3927	0.049726	0.0085	0.195248	0.1873	0.007	0.18923
84	CITRULLINE	C00327	0.625634	0.6891	0.0300463	0.634	0.0463261	0.8859	0.0137666	0.1384	0.202077	0.2187	0.218357	0.2479	0.185797	0.7642	0.1766	0.232123
85	S_ADENOSYLHOMOCYSTEINE	C00021	0.6451	0.1363	0.182368	0.8391	0.0279116	0.2578	0.336825	0.0002	0.290163	0.2599	0.135706	0.0052	0.444619	0.1585	0.0037	0.472531
86	OPHTHALMATE	C21016	0.90616	0.5076	0.123726	0.7331	0.0844381	0.6156	0.163014	0.014	-0.904536	0.0421	-0.943824	0.03	-0.865249	0.7804	0.0556	-0.78081
87	GLUCOSAMINE	C00329	0.690163	0.4955	0.0602409	0.6631	0.0510045	0.6156	0.0694774	0.8557	-0.0390219	0.8568	-0.0482584	0.9114	-0.0297854	0.8967	0.9383	0.021219
88	HISTAMINE	C00388	0.75477	0.6205	0.0715751	0.7685	0.0517386	0.6156	0.0914117	0.0023	0.609997	0.0097	0.590161	0.0028	0.629834	0.8027	0.0037	0.681572
89	AGMATINE	C00179	0.815399	0.0693	-0.432102	0.0265	-0.672852	0.5524	-0.191353	0.0014	-0.770501	0.0011	-1.01125	0.011	-0.529751	0.117	0.0002	-1.2026
90	DIMETHYLARGININE	C03626	0.809291	0.5537	-0.179297	0.727	-0.124988	0.6156	-0.233605	0.8172	-0.0453866	0.9729	0.00892174	0.7038	-0.0996949	0.7006	0.5648	-0.224683
91	HISTIDINOL	C00860	0.696075	0.0083	-0.232617	0.001	-0.38913	0.4961	-0.0761038	0.0001	-0.82297	0.0001	-0.979483	0.0001	-0.666457	0.0707	0.0001	-1.05559
92	N_ACETYLNEURAMINATE	C00270	0.792206	0.1456	-0.210502	0.0861	-0.408813	0.9498	-0.0121915	0.0523	-0.244837	0.0678	-0.443147	0.8057	-0.0465259	0.3155	0.0415	-0.455339
93	CADAVERINE	C01672	0.782719	0.033	-0.481408	0.0861	-0.393541	0.1122	-0.569275	0.1051	-0.408843	0.2964	-0.320976	0.0937	-0.49671	0.4883	0.01	-0.890251
94	N_N_N_TRIMETHYLLYSINE	C03793	0.686721	0.0121	0.294244	0.008	0.485822	0.5717	0.102666	0.1734	-0.163066	0.8619	0.0285122	0.0419	-0.354644	0.1646	0.4307	0.131178
95	CARNOSINE	C00386	0.634948	0.0013	-0.425535	0.0021	-0.446894	0.046	-0.404175	0.0001	0.317618	0.0244	0.296258	0.0055	0.338977	0.7214	0.3124	-0.107917
96	ARGININE	C00062	0.370038	0.0676	-0.0901656	0.0861	-0.0984079	0.371	-0.0819234	0.0001	0.110568	0.0525	0.102326	0.0167	0.11881	0.743	0.6756	0.0204024
97	PUTRESCINE	C00134	0.636864	0.1522	-0.201774	0.2704	-0.184636	0.4454	-0.218912	0.9521	-0.0103499	0.9755	0.00678814	0.9006	-0.027488	0.8315	0.3966	-0.212124
98	HISTIDINE	C00135	0.400861	0.1483	-0.0661747	0.1191	-0.0914615	0.5717	-0.040888	0.0073	0.147497	0.0525	0.12221	0.0053	0.172784	0.4883	0.2109	0.0813222
99	LYSINE	C00047	0.500078	0.8937	-0.00885071	0.5157	-0.0541894	0.6578	0.036488	0.025	0.232047	0.1263	0.186708	0.0193	0.277386	0.4883	0.0728	0.223196
100	FAD	C00016	0.582614	0.0447	-0.148479	0.0895	-0.176515	0.4454	-0.120443	0.0001	0.354387	0.0169	0.326351	0.0034	0.382423	0.6776	0.0426	0.205908
101	S_ADENOSYLMETHIONINE	C00019	0.771528	0.3017	0.123966	0.4784	0.118353	0.5717	0.12958	0.0005	0.385154	0.0604	0.379541	0.0346	0.390767	0.9552	0.01	0.50912
102	NAD	C00003	0.687249	0.1313	-0.113069	0.1315	-0.163816	0.6156	-0.0623227	0.0005	0.559184	0.0035	0.508437	0.0005	0.60993	0.5876	0.0016	0.446115
103	CYSTINE	C00491	1.35454	0.5604	0.109229	0.8168	-0.0598935	0.4908	0.278351	0.0001	3.40325	0.0001	3.23413	0.0001	3.57238	0.4883	0.0001	3.51248
104	CDP_ETHANOLAMINE	C00570	0.525369	0.9623	0.00225052	0.5023	0.0469485	0.6156	-0.0424475	0.0001	-0.218362	0.057	-0.173664	0.0069	-0.26306	0.4977	0.0108	-0.216111
105	GUANOSINEDIPHOSPHATEMANNOSE	C00096	0.639252	0.2065	0.110095	0.1252	0.197236	0.8439	0.0229545	0.9835	-0.00330918	0.6867	0.0838318	0.6622	-0.0904501	0.4559	0.6164	0.106786
106	RIBULOSE1_5_BISPHOSPHATE	C01182	0.694236	0.6095	-0.0501555	0.4309	0.115968	0.4263	-0.216279	0.0162	0.241241	0.0463	0.407364	0.6302	0.0751171	0.2886	0.2393	0.191085
108	PYRIDOXAL	C00250	0.652085	0.2095	-0.155951	0.1191	-0.245299	0.6375	-0.0666036	0.6728	0.0618626	0.8788	-0.0274851	0.4079	0.15121	0.3266	0.6573	-0.0940887
109	URACIL	C00106	0.601624	0.2563	0.0794862	0.1056	0.194046	0.7288	-0.035074	0.109	-0.211228	0.5447	-0.0966676	0.0543	-0.325788	0.3001	0.4139	-0.131742
110	GLYCEROL	C00116	0.661714	0.0617	-0.207142	0.0605	-0.314979	0.5806	-0.0993046	0.0775	0.211804	0.5109	0.103967	0.0555	0.319641	0.4378	0.9765	0.00466257
111	ADENOSINE	C00212	0.713467	0.7481	0.0358334	0.441	-0.116786	0.4521	0.188453	0.0336	0.1841	0.8134	0.0314804	0.0278	0.33672	0.2655	0.1761	0.219933
112	URIDINE	C00299	0.470578	0.0858	-0.115838	0.0861	-0.157552	0.5043	-0.0741228	0.0379	-0.133049	0.0639	-0.174763	0.2513	-0.0913339	0.5452	0.0084	-0.248886
113	ANTHRANILATE	C00108	0.752105	0.9111	-0.0129948	0.6857	-0.0698024	0.7958	0.0438127	0.0207	-0.432949	0.0578	-0.489757	0.0921	-0.376142	0.6749	0.0499	-0.445944
114	HYPOXANTHINE	C00262	0.775438	0.7743	-0.0356049	0.5875	-0.0998622	0.8738	0.0286524	0.0237	-0.462604	0.0586	-0.526861	0.1003	-0.398347	0.663	0.0448	-0.498209
115	N_FORMYLMETHIONINE	C03145	0.588501	0.0206	-0.236398	0.2598	-0.126942	0.1122	-0.345854	0.0434	0.153084	0.0699	0.26254	0.715	0.0436278	0.3421	0.4972	-0.0833144
116	2_HYDROXYBUTYRATE	C05984	0.587357	0.1665	-0.116351	0.3265	-0.11091	0.4908	-0.121791	0.0581	0.160567	0.1886	0.166007	0.1687	0.155127	0.935	0.7196	0.0442163
117	NICOTINATE	C00253	0.759727	0.2095	-0.138478	0.0861	-0.282497	0.9675	0.00553982	0.0049	0.806951	0.0391	0.662933	0.003	0.950969	0.2414	0.0192	0.668472
118	XANTHINE	C00385	0.661022	0.0617	0.177292	0.1126	0.21112	0.4521	0.143464	0.0045	-0.401415	0.0391	-0.367588	0.0069	-0.435243	0.6954	0.1248	-0.224123
119	P_HYDROXYPHENYLACETATE	C00642	0.654304	0.0757	0.165002	0.1303	0.190629	0.4635	0.139376	0.0095	-0.358217	0.0578	-0.33259	0.0171	-0.383843	0.7448	0.1981	-0.193214
120	N_ACETYLALANINE	C01073	0.609773	0.1483	-0.128687	0.0895	-0.233956	0.8393	-0.0234173	0.0001	-0.318865	0.0147	-0.424135	0.0754	-0.213596	0.3266	0.003	-0.447552
121	HYDROXYPHENYLLACTATE	C03672	0.836432	0.0294	-0.618137	0.0267	-0.692323	0.2578	-0.543951	0.0209	-0.47008	0.0525	-0.544266	0.0976	-0.395894	0.6291	0.001	-1.08822
122	HOMOGENTISATE	C00544	0.969123	0.1749	-0.298992	0.0276	-0.899826	0.5075	0.301843	0.0679	-0.387267	0.0191	-0.988101	0.5066	0.213567	0.0905	0.0487	-0.686259
123	CYTIDINE	C00475	0.650371	0.9465	0.00817726	0.3642	-0.157067	0.4961	0.173421	0.7806	0.035419	0.485	-0.129825	0.28	0.200663	0.3266	0.8246	0.0435963
124	OXALATE	C00209	0.421781	0.0049	-0.186622	0.0036	-0.215675	0.1122	-0.157568	0.1655	0.0457738	0.7422	0.0167206	0.1606	0.074827	0.5452	0.0223	-0.140848
125	4_HYDROXYBENZOATE	C00156	0.869658	0.3233	-0.177697	0.3945	-0.195654	0.6088	-0.159739	0.0019	0.958093	0.0086	0.940136	0.0028	0.976051	0.8825	0.0133	0.780397
126	LACTATE	C00186	0.420417	0.0001	-0.216318	0.001	-0.266053	0.1122	-0.166584	0.2433	0.0406298	0.8629	-0.00910499	0.1195	0.0903646	0.3495	0.0084	-0.175689
127	UROCANATE	C00785	0.881702	0.2742	-0.20487	0.4058	-0.197402	0.5409	-0.212337	0.0016	0.981688	0.0061	0.989156	0.0028	0.97422	0.9524	0.0134	0.776819
128	OROTATE	C00295	0.665357	0.0729	-0.267879	0.1967	-0.200835	0.258	-0.334923	0.0064	0.40342	0.0169	0.470465	0.0339	0.336376	0.5835	0.4326	0.135541
129	XANTHURENATE	C02470	0.792926	0.7476	-0.0613331	0.1126	-0.436633	0.4454	0.313967	0.0001	0.652363	0.173	0.277063	0.0005	1.02766	0.0859	0.0223	0.59103
130	GUANOSINE	C00387	0.67422	0.1433	-0.142029	0.0276	-0.399757	0.5611	0.115698	0.0099	-0.372792	0.0044	-0.63052	0.4677	-0.115065	0.0905	0.0037	-0.514821
131	ALLANTOIN	C01551	1.19101	0.5162	0.195576	0.5563	0.277766	0.8074	0.113387	0.0001	-1.67211	0.0169	-1.58992	0.0041	-1.7543	0.7842	0.0059	-1.47653
132	PIPECOLATE	C00408	0.565379	0.7908	0.0284281	0.4711	-0.0950165	0.4889	0.151873	0.0242	0.238031	0.3481	0.114586	0.0069	0.361476	0.1873	0.0841	0.266459
133	HYDROXYKYNURENINE	C02794	0.599134	0.7352	0.0516751	0.6606	-0.0759656	0.4954	0.179316	0.0169	0.243166	0.2789	0.115526	0.0032	0.370807	0.0905	0.1227	0.294841
134	DIHYDROOROTATE	C00337	1.09758	0.0948	-0.701788	0.157	-0.609827	0.313	-0.79375	0.0433	-0.665891	0.1682	-0.57393	0.0514	-0.757852	0.6522	0.0091	-1.36768
135	HEXOSEINCLUDINGALPHA_GLUCOSE	C00031	0.569716	0.3223	-0.115357	0.2612	-0.157035	0.6156	-0.073679	0.6865	0.0426499	0.9943	0.000972052	0.5384	0.0843278	0.6078	0.6742	-0.0727069
136	GLYCERATE	C00258	0.995026	0.0693	-0.342204	0.0518	-0.481231	0.4908	-0.203177	0.0006	1.50589	0.0022	1.36687	0.0003	1.64492	0.4402	0.0016	1.16369
137	THREONINE	C00188	0.616483	0.0729	-0.241133	0.0276	-0.358595	0.4961	-0.123671	0.0095	-0.430969	0.0103	-0.548431	0.0529	-0.313507	0.1331	0.0016	-0.672102
138	URATE	C00366	0.658187	0.0071	0.423571	0.001	0.636884	0.3603	0.210258	0.009	-0.366158	0.3186	-0.152845	0.0016	-0.579471	0.0873	0.7128	0.0574133
139	THYMIDINE_MONOPHOSPHATE	C00364	0.645121	0.9695	-0.00394654	0.9539	0.00876195	0.9116	-0.016655	0.0718	-0.278131	0.2064	-0.265422	0.1315	-0.290839	0.8948	0.1523	-0.282077
140	GLUCONATE	C00257	0.594623	0.0526	-0.263031	0.2449	-0.148217	0.1122	-0.377846	0.5337	-0.0403842	0.4727	0.0744302	0.1456	-0.155199	0.2738	0.0293	-0.303415
141	UREIDOPROPIONATE	C02642	0.728936	0.1594	-0.213354	0.7795	-0.057404	0.3521	-0.369303	0.0346	0.340553	0.0456	0.496503	0.3546	0.184604	0.437	0.5578	0.1272
142	AMP	C00020	0.572032	0.1842	-0.100869	0.2649	-0.132804	0.6156	-0.0689344	0.7279	0.0259285	0.9615	-0.00600629	0.6403	0.0578633	0.6954	0.5511	-0.0749407
143	GLUTATHIONEREDUCED	C00051	1.0666	0.8811	-0.0197805	0.943	-0.0134777	0.8909	-0.0260833	0.0005	-1.54585	0.0009	-1.53954	0.0003	-1.55215	0.958	0.0001	-1.56563
144	DEOXYGUANOSINE_MONOPHOSPHATE	C00362	0.63588	0.2429	-0.085463	0.6128	-0.0546537	0.4908	-0.116272	0.637	0.0435589	0.5816	0.0743682	0.9236	0.0127497	0.6954	0.7572	-0.041904
145	CITICOLINE	C00307	0.631547	0.4948	0.0750243	0.4989	0.0964283	0.703	0.0536204	0.0001	-0.364192	0.0391	-0.342788	0.0109	-0.385596	0.7715	0.0594	-0.289168
146	ASPARTATE	C00049	0.923332	0.5273	0.09265	0.9921	-0.00227622	0.5611	0.187576	0.0001	1.15473	0.0043	1.0598	0.0007	1.24966	0.6176	0.0002	1.24738
147	N_ACETYLGLUTAMATE	C00624	0.686573	0.1433	0.143218	0.1017	0.220319	0.6156	0.0661173	0.0003	0.615982	0.0005	0.693083	0.0008	0.538881	0.437	0.0001	0.7592
148	GLYCEROL3_PHOSPHATE	C00093	0.704944	0.0882	0.289214	0.0604	0.412323	0.5043	0.166106	0.2003	-0.139685	0.9078	-0.0165767	0.0835	-0.262794	0.3266	0.4356	0.149529
149	N_ACETYLASPARTATE	C01042	0.576355	0.033	0.166596	0.0368	0.18712	0.2658	0.146073	0.0001	0.511168	0.0001	0.531692	0.0001	0.490645	0.6291	0.0001	0.677765
150	URIDINEMONOPHOSPHATE	C00105	0.828259	0.1883	0.210342	0.1159	0.403513	0.9389	0.0171717	0.1032	-0.245586	0.8265	-0.0524153	0.0842	-0.438756	0.4107	0.8881	-0.0352436
151	RIBOSE5_PHOSPHATE	C00117	0.610067	0.0294	0.218113	0.1085	0.200468	0.258	0.235758	0.1507	-0.174456	0.2599	-0.192101	0.3111	-0.156811	0.8074	0.7788	0.0436575
152	GLUTARATE	C00489	1.09358	0.4059	-0.199875	0.5037	-0.208841	0.6156	-0.19091	0.0003	-1.56935	0.0017	-1.57832	0.0006	-1.56039	0.9578	0.0002	-1.76923
153	MALONATE	C00383	0.521477	0.0313	-0.220532	0.007	-0.341516	0.4908	-0.0995486	0.0594	-0.0976247	0.0472	-0.218609	0.7602	0.0233592	0.1331	0.0039	-0.318157
154	URIDINEDIPHOSPHATE_N_ACETYLHEXOSAMINE	NA	0.637435	0.4852	-0.0571204	0.7772	0.0341489	0.4565	-0.14839	0.0164	-0.19058	0.4287	-0.0993109	0.0442	-0.281849	0.448	0.0669	-0.2477
155	INOSINEMONOPHOSPHATE	C00130	0.65584	0.0948	-0.173613	0.1358	-0.19308	0.4521	-0.154146	0.0001	0.599601	0.0022	0.580134	0.0006	0.619068	0.779	0.0032	0.425988
156	GLUCURONATE	C00191	0.607084	0.0294	-0.380504	0.0889	-0.304569	0.1122	-0.456438	0.9754	-0.00250922	0.5684	0.0734252	0.539	-0.0784437	0.5451	0.0185	-0.383013
157	SUCCINATE	C00042	0.617333	0.189	-0.118638	0.1358	-0.195679	0.7347	-0.0415963	0.88	0.0126427	0.6236	-0.0643987	0.4913	0.0896842	0.4922	0.4559	-0.105995
158	3_HYDROXYGLUTARICACID	NA	0.486255	0.0948	-0.143786	0.1226	-0.151591	0.4181	-0.135981	0.1515	0.117492	0.3136	0.109687	0.2161	0.125296	0.8623	0.8204	-0.0262944
159	2_HYDROXYGLUTARICACID	C02630	0.492951	0.1078	-0.107615	0.269	-0.0887366	0.4008	-0.126493	0.1438	0.139234	0.2203	0.158112	0.2984	0.120356	0.6967	0.7925	0.0316195
160	CYSTATHIONINE	C02291	0.577655	0.9728	0.00298635	0.195	-0.157439	0.4454	0.163411	0.5644	-0.0718911	0.2064	-0.232316	0.5873	0.0885339	0.1846	0.6929	-0.0689047
161	ALPHA_KETOGLUTARATE	C00026	0.807245	0.1823	-0.223898	0.2213	-0.248723	0.4961	-0.199073	0.0105	-0.664372	0.0318	-0.689197	0.0196	-0.639547	0.8025	0.0046	-0.88827
162	ADP	C00008	0.602104	0.3877	0.0744349	0.1226	0.217927	0.6156	-0.0690574	0.1066	0.137246	0.0699	0.280738	0.9618	-0.00624662	0.2886	0.129	0.211681
163	FRUCTOSE6_PHOSPHATE	C00085	0.749669	0.1054	-0.297167	0.1191	-0.33565	0.4454	-0.258684	0.0104	-0.428257	0.0346	-0.466741	0.0352	-0.389774	0.6964	0.0032	-0.725425
164	MALATE	C00149	0.600669	0.1313	-0.0913831	0.0814	-0.177691	0.9499	-0.00507477	0.0127	0.386419	0.0873	0.300111	0.0072	0.472728	0.3266	0.0672	0.295036
166	GUANOSINEMONOPHOSPHATE	C00144	0.482464	0.393	-0.0479866	0.8667	0.0146709	0.4521	-0.110644	0.5749	0.0385188	0.3619	0.101176	0.8145	-0.0241387	0.4722	0.9277	-0.00946781
167	URIDINEDIPHOSPHATEHEXOSE	C00029	0.931487	0.2163	0.225877	0.1358	0.41457	0.8858	0.0371841	0.0181	-0.409019	0.4248	-0.220326	0.0485	-0.597712	0.4722	0.5035	-0.183142
168	GLUCOSE6_PHOSPHATE	C00092	0.764495	0.0858	-0.337659	0.0861	-0.412635	0.4454	-0.262684	0.0465	-0.333293	0.071	-0.408269	0.1878	-0.258317	0.5876	0.0088	-0.670953
169	NADP	C00006	0.585957	0.333	-0.0826316	0.9758	0.00358042	0.4454	-0.168844	0.0169	0.18666	0.0511	0.272872	0.3802	0.100448	0.437	0.4114	0.104029
170	GLUTATHIONEOXIDIZED	C00127	0.967506	0.3591	-0.176751	0.2829	-0.276806	0.7606	-0.076697	0.0415	-0.634541	0.069	-0.734596	0.1306	-0.534487	0.6078	0.0378	-0.811293
171	2_PHOSPHOGLYCERATE_3_PHOSPHOGLYCERATE	C00631	0.822929	0.0858	0.279048	0.0368	0.456329	0.6156	0.101768	0.0001	0.928664	0.0015	1.10594	0.0024	0.751383	0.2381	0.0001	1.20771
172	PHOSPHOENOLPYRUVATE	C00074	0.854644	0.1433	0.18778	0.2673	0.195217	0.495	0.180343	0.0006	0.975187	0.0022	0.982624	0.0008	0.96775	0.9478	0.0001	1.16297
173	ATP	C00002	0.702147	0.7964	0.0313895	0.3216	0.16665	0.6156	-0.103871	0.0139	0.400382	0.0201	0.535643	0.1395	0.265121	0.3832	0.0352	0.431771
174	NICOTINICACIDADENINEDINUCLEOTIDEPHOSPHATE	C13051	0.738849	0.9521	0.0062089	0.4597	-0.1139	0.5611	0.126318	0.0394	0.21634	0.5751	0.0962316	0.0635	0.336449	0.4542	0.2063	0.222549
175	CITRATE	C00158	0.946506	0.1433	-0.266472	0.1474	-0.36948	0.6156	-0.163463	0.0001	0.888414	0.0201	0.785406	0.0029	0.991422	0.6078	0.0272	0.621942
176	ISOCITRATE	C00311	0.926262	0.5398	-0.10526	0.7894	-0.0650035	0.6156	-0.145516	0.0283	0.563979	0.0733	0.604235	0.084	0.523723	0.7924	0.1456	0.45872
177	URIDINEDIPHOSPHATEGLUCURONICACID	C00167	0.635817	0.1243	0.210113	0.0325	0.410629	0.948	0.00959617	0.2083	0.125851	0.042	0.326368	0.5591	-0.0746653	0.1173	0.0497	0.335964
