## Supplementary material for "Experimental evolution of metabolism under nutrient restriction: enhanced amino acid catabolism and a key role of branched-chain amino acids": Raw_data_BCAA and WHK supplementation

### Sheet: Read Me
Fly emergence data from an experiment in which larave from 6 Selected and 6 Control populations were raised on either poor diet, poor diet supplemented with BCAA, and poor diet suppelmented with tryptophan, histidine and lysine (WHK)
Species:	Drosophila melanogaster
Design:	6 "Selected" populations adapted to a poor larval diet through experimental evolution + 6 "Control" populations evolved on standard diet,
	three treatments: poor diet, poor diet supplemented with BCAA and poor diet supplemented with WHK
	3 blocks for each diet, 200 eggs per bottle
	Adult emergence was recorded once a day
Column explanations
bottle	bottle ID
regime	selection regime of the population, i.e. Selected or Control
Pop	name of populations (C1 to C6 = Control; S25 to S30 = Selected) or food medium (15N_std: 15N enriched standard diet; 15N_poor: 15N enriched poor diet)
treatment	treatment applied: poor (poor diet), BCAA (poor diet enriched with leucine, isoleucine and valine) and WHK (poor diet enriched with tryptophan, histidine and lysine)
block	block
sex	sex of the individuals counted (Female or Male) or Total (Female + Male)
eggs	number of eggs deposited
experimenter	initial of the two experimenter who set up a given replicate
Day10 to Day26	number of indidivuals emerged on day 10 to day 26 post egg laying
Total_nb	total number of individuals emerged until day 26 post egg laying (sum of Day10-Day26)
day_collect	Day post egg laying on which females for weight measurement were collected
Weight_per_female	average dry weight (mg) per female; a group of females was weighed and the weight was divided by the number of females in the group

### Sheet: Data
bottle	regime	Pop	treatment	block	sex	eggs	experimenter	Day10	Day11	Day12	Day13	Day14	Day15	Day16	Day17	Day18	Day19	Day20	Day21	Day22	Day23	Day24	Day25	Day26	Total_nb	day_collect	Weight_per_female
1	Selected	S28	WHK	1	Female	200	FC	0	0	0	3	41	23	3	2	3	0	1	1	1	1	0	0	0	79	14	0.1316
1	Selected	S28	WHK	1	Male	200	FC	0	0	0	0	34	31	5	2	0	1	0	2	1	1	0	0	0	77	NA	NA
2	Selected	S28	BCAA	1	Female	200	FC	0	0	1	17	32	14	6	3	0	2	0	0	0	0	0	0	0	75	14	0.1141
2	Selected	S28	BCAA	1	Male	200	FC	0	0	0	44	40	15	2	0	3	2	1	2	1	0	0	0	0	110	NA	NA
3	Selected	S28	poor	1	Female	200	FC	0	0	0	28	42	13	2	1	4	2	2	0	0	0	0	0	0	94	14	0.1215
3	Selected	S28	poor	1	Male	200	FC	0	0	0	23	41	12	2	1	1	0	0	1	0	0	0	0	0	81	NA	NA
4	Control	C3	BCAA	1	Female	200	FC	0	0	0	0	12	20	5	8	8	2	5	4	4	3	0	1	2	74	15	0.1557
4	Control	C3	BCAA	1	Male	200	FC	0	0	0	0	6	25	16	6	3	3	1	4	0	2	2	4	2	74	NA	NA
5	Control	C3	poor	1	Female	200	FC	0	0	0	0	4	28	17	10	6	4	2	2	1	2	2	1	1	80	15	0.1646
5	Control	C3	poor	1	Male	200	FC	0	0	0	0	3	16	16	11	4	3	3	3	0	4	0	0	1	64	NA	NA
6	Control	C3	WHK	1	Female	200	FC	0	0	0	0	1	11	18	17	5	3	6	1	3	2	0	0	0	67	16	0.1818
6	Control	C3	WHK	1	Male	200	FC	0	0	0	0	3	17	29	27	13	1	3	0	1	0	1	1	0	96	NA	NA
7	Selected	S26	poor	1	Female	200	FC	0	0	0	17	43	15	4	1	2	0	2	3	1	2	0	0	0	90	14	0.1229
7	Selected	S26	poor	1	Male	200	FC	0	0	0	13	38	13	0	2	1	2	1	1	1	0	0	0	1	73	NA	NA
8	Selected	S26	WHK	1	Female	200	FC	0	0	0	6	39	16	6	5	2	4	0	2	0	0	0	0	0	80	14	0.1327
8	Selected	S26	WHK	1	Male	200	FC	0	0	0	18	42	12	3	3	0	3	0	1	0	0	0	1	0	83	NA	NA
9	Selected	S26	BCAA	1	Female	200	FC	0	0	3	39	18	8	5	4	1	1	0	2	0	0	0	0	0	81	13	0.1303
9	Selected	S26	BCAA	1	Male	200	FC	0	0	2	51	17	3	4	3	2	2	3	1	0	0	0	0	0	88	NA	NA
10	Control	C2	WHK	1	Female	200	FC	0	0	0	0	3	15	18	8	7	7	3	1	5	0	1	0	0	68	16	0.1827
10	Control	C2	WHK	1	Male	200	FC	0	0	0	0	10	15	14	12	2	1	2	0	1	0	2	4	0	63	NA	NA
11	Control	C2	BCAA	1	Female	200	FC	0	0	0	0	5	29	22	13	12	7	5	0	0	2	1	1	0	97	15	0.1503
11	Control	C2	BCAA	1	Male	200	FC	0	0	0	1	13	16	12	11	4	2	1	5	1	0	0	1	2	69	NA	NA
12	Control	C2	poor	1	Female	200	FC	0	0	0	0	5	18	18	3	7	2	2	2	2	1	2	0	1	63	15	0.1787
12	Control	C2	poor	1	Male	200	FC	0	0	0	0	7	12	9	8	5	0	0	1	1	0	1	3	1	48	NA	NA
13	Selected	S30	BCAA	1	Female	200	FC	0	0	1	22	28	9	6	1	4	0	0	1	1	0	0	0	0	73	14	0.122333
13	Selected	S30	BCAA	1	Male	200	FC	0	0	0	23	31	9	6	2	2	1	0	1	0	0	0	0	0	75	NA	NA
14	Selected	S30	poor	1	Female	200	FC	0	0	1	13	22	17	7	2	5	1	1	1	0	0	0	0	0	70	14	0.171
14	Selected	S30	poor	1	Male	200	FC	0	0	0	15	19	11	5	1	2	1	3	0	0	0	0	0	0	57	NA	NA
15	Selected	S30	WHK	1	Female	200	FC	0	0	0	11	23	10	3	2	1	3	1	0	0	0	1	0	0	55	14	0.1263
15	Selected	S30	WHK	1	Male	200	FC	0	0	0	15	32	17	4	3	1	1	1	5	0	0	0	0	0	79	NA	NA
16	Control	C6	poor	1	Female	200	FC	0	0	0	0	7	20	11	7	6	4	4	2	3	2	0	0	2	68	15	0.1654
16	Control	C6	poor	1	Male	200	FC	0	0	0	0	6	17	12	7	8	2	2	1	5	2	2	0	0	64	NA	NA
17	Control	C6	WHK	1	Female	200	FC	0	0	0	0	0	9	16	20	15	7	5	0	3	1	0	1	0	77	17	0.1607
17	Control	C6	WHK	1	Male	200	FC	0	0	0	0	0	11	30	17	11	9	3	1	0	1	0	0	0	83	NA	NA
18	Control	C6	BCAA	1	Female	200	FC	0	0	0	0	7	25	11	6	9	4	5	1	3	1	0	0	0	72	15	0.1622
18	Control	C6	BCAA	1	Male	200	FC	0	0	0	0	6	28	20	13	10	1	1	1	0	1	0	0	0	81	NA	NA
19	Control	C1	poor	1	Female	200	LoS	0	0	0	0	0	16	28	8	8	5	1	2	1	1	0	0	1	71	16	0.1448
19	Control	C1	poor	1	Male	200	LoS	0	0	0	0	0	25	26	9	6	4	3	3	0	1	0	0	0	77	NA	NA
20	Control	C1	BCAA	1	Female	200	LoS	0	0	0	0	10	29	21	6	5	1	3	2	1	2	0	0	0	80	15	0.147
20	Control	C1	BCAA	1	Male	200	LoS	0	0	0	0	3	26	14	2	2	2	0	0	1	1	0	0	0	51	NA	NA
21	Control	C1	WHK	1	Female	200	LoS	0	0	0	0	10	30	20	9	10	3	4	0	0	0	0	0	0	86	15	0.1496
21	Control	C1	WHK	1	Male	200	LoS	0	0	0	1	6	22	21	4	6	3	1	4	1	1	0	0	0	70	NA	NA
22	Selected	S25	WHK	1	Female	200	LoS	0	0	3	27	18	10	3	3	0	1	2	0	1	0	0	0	0	68	13	0.1333
22	Selected	S25	WHK	1	Male	200	LoS	0	0	0	36	30	12	2	3	2	4	1	0	1	0	1	0	0	92	NA	NA
23	Selected	S25	poor	1	Female	200	LoS	0	0	0	18	35	10	5	1	1	0	1	1	1	0	0	0	0	73	14	0.1254
23	Selected	S25	poor	1	Male	200	LoS	0	0	0	10	42	6	2	2	3	1	1	0	0	0	0	0	0	67	NA	NA
24	Selected	S25	BCAA	1	Female	200	LoS	0	0	12	41	11	5	1	3	2	2	1	0	0	0	0	0	0	78	13	0.1247
24	Selected	S25	BCAA	1	Male	200	LoS	0	0	7	44	20	6	0	0	1	1	1	0	0	0	1	0	0	81	NA	NA
25	Control	C4	BCAA	1	Female	200	LoS	0	0	0	0	13	18	15	5	5	3	5	3	0	4	0	1	1	73	15	0.1522
25	Control	C4	BCAA	1	Male	200	LoS	0	0	0	1	17	28	17	2	4	4	4	3	2	1	1	1	0	85	NA	NA
26	Control	C4	WHK	1	Female	200	LoS	0	0	0	0	1	11	12	23	24	7	2	1	3	1	0	0	0	85	18	0.1451
26	Control	C4	WHK	1	Male	200	LoS	0	0	0	0	1	20	22	20	10	2	3	1	3	0	1	0	0	83	NA	NA
27	Control	C4	poor	1	Female	200	LoS	0	0	0	0	2	19	18	9	3	3	3	0	3	2	1	0	0	63	15	0.1468
27	Control	C4	poor	1	Male	200	LoS	0	0	0	0	7	23	22	6	1	4	4	1	6	1	2	1	0	78	NA	NA
28	Selected	S27	poor	1	Female	200	LoS	0	0	0	30	26	12	4	1	2	3	4	2	2	1	0	0	0	87	13	0.1444
28	Selected	S27	poor	1	Male	200	LoS	0	0	0	23	30	12	6	2	1	0	1	1	1	1	0	0	0	78	NA	NA
29	Selected	S27	BCAA	1	Female	200	LoS	0	0	12	35	8	5	7	5	3	0	2	0	3	0	0	0	0	80	13	0.1532
29	Selected	S27	BCAA	1	Male	200	LoS	0	0	11	28	12	5	2	1	2	5	2	0	0	0	0	0	0	68	NA	NA
30	Selected	S27	WHK	1	Female	200	LoS	0	0	0	15	57	14	2	1	0	1	0	0	0	0	0	0	0	90	14	0.1011
30	Selected	S27	WHK	1	Male	200	LoS	0	0	0	14	56	7	4	0	1	1	1	0	0	0	0	0	0	84	NA	NA
31	Control	C5	WHK	1	Female	200	LoS	0	0	0	1	12	9	11	5	6	2	6	0	0	4	1	0	0	57	14	0.2282
31	Control	C5	WHK	1	Male	200	LoS	0	0	0	1	27	18	9	6	4	3	2	1	1	0	0	1	0	73	NA	NA
32	Control	C5	poor	1	Female	200	LoS	0	0	0	0	3	23	30	9	6	7	6	1	1	0	2	0	0	88	16	0.15
32	Control	C5	poor	1	Male	200	LoS	0	0	0	0	3	33	14	13	4	1	2	2	4	2	0	1	0	79	NA	NA
33	Control	C5	BCAA	1	Female	200	LoS	0	0	0	1	20	23	10	4	6	5	5	0	1	2	0	0	1	78	15	0.1663
33	Control	C5	BCAA	1	Male	200	LoS	0	0	0	1	24	22	12	4	3	0	3	1	0	1	0	0	0	71	NA	NA
34	Selected	S29	BCAA	1	Female	200	LoS	0	0	11	21	10	10	1	1	3	1	0	0	0	0	0	0	0	58	13	0.1549
34	Selected	S29	BCAA	1	Male	200	LoS	0	0	3	21	15	10	8	3	3	0	0	0	0	0	0	0	0	63	NA	NA
35	Selected	S29	WHK	1	Female	200	LoS	0	0	0	33	36	8	2	2	1	0	2	1	0	0	0	0	0	85	14	0.1237
35	Selected	S29	WHK	1	Male	200	LoS	0	0	0	18	31	9	2	0	1	1	0	1	0	0	0	0	0	63	NA	NA
36	Selected	S29	poor	1	Female	200	LoS	0	0	0	29	32	5	0	1	0	0	1	0	0	0	0	0	0	68	14	0.1234
36	Selected	S29	poor	1	Male	200	LoS	0	0	0	22	42	8	3	0	1	0	0	0	0	0	0	0	0	76	NA	NA
37	Control	C6	BCAA	2	Female	200	FC	0	0	0	4	15	25	8	13	6	1	0	3	0	0	0	0	0	75	15	0.1527
37	Control	C6	BCAA	2	Male	200	FC	0	0	0	1	33	22	11	11	5	2	1	2	0	0	0	0	0	88	NA	NA
38	Control	C6	WHK	2	Female	200	FC	0	0	0	1	17	16	16	15	4	5	1	1	1	0	0	0	0	77	14	0.1809
38	Control	C6	WHK	2	Male	200	FC	0	0	0	2	11	34	9	15	4	3	0	4	0	0	0	0	0	82	NA	NA
39	Control	C6	poor	2	Female	200	FC	0	0	0	2	18	18	11	6	4	3	2	1	1	1	0	0	0	67	14	0.1688
39	Control	C6	poor	2	Male	200	FC	0	0	0	5	26	24	10	12	0	6	5	1	0	2	0	4	0	95	NA	NA
40	Selected	S30	WHK	2	Female	200	FC	0	0	0	8	36	21	2	3	0	0	0	0	0	0	0	0	0	70	14	0.1414
40	Selected	S30	WHK	2	Male	200	FC	0	0	0	14	34	11	5	1	1	1	0	0	0	0	0	0	0	67	NA	NA
41	Selected	S30	poor	2	Female	200	FC	0	0	0	16	24	10	8	6	2	2	1	0	0	0	1	0	0	70	14	0.1283
41	Selected	S30	poor	2	Male	200	FC	0	0	0	27	27	14	2	1	4	1	1	1	0	0	0	0	0	78	NA	NA
42	Selected	S30	BCAA	2	Female	200	FC	0	0	7	27	24	5	3	2	0	1	0	0	0	0	0	0	0	69	13	0.1246
42	Selected	S30	BCAA	2	Male	200	FC	0	0	11	45	9	3	1	2	1	1	0	0	0	0	0	0	0	73	NA	NA
43	Control	C3	poor	2	Female	200	FC	0	0	0	1	16	27	21	18	2	1	3	0	3	0	0	0	0	92	15	0.1503
43	Control	C3	poor	2	Male	200	FC	0	0	0	0	8	23	19	10	5	2	2	1	1	0	1	0	0	72	NA	NA
44	Control	C3	BCAA	2	Female	200	FC	0	0	0	3	18	24	7	2	6	3	3	4	1	2	2	1	0	76	15	0.1478
44	Control	C3	BCAA	2	Male	200	FC	0	0	0	1	23	12	9	12	2	2	2	3	2	5	3	1	0	77	NA	NA
45	Control	C3	WHK	2	Female	200	FC	0	0	0	4	24	12	3	5	2	3	2	1	3	0	1	0	1	61	14	0.1936
45	Control	C3	WHK	2	Male	200	FC	0	0	0	4	22	18	4	9	4	2	3	1	3	2	2	1	0	75	NA	NA
46	Selected	S28	BCAA	2	Female	200	FC	0	0	4	43	19	3	5	2	1	0	0	0	0	0	0	0	0	77	13	0.1213
46	Selected	S28	BCAA	2	Male	200	FC	0	0	10	50	18	4	2	2	1	2	2	0	0	0	0	0	0	91	NA	NA
47	Selected	S28	WHK	2	Female	200	FC	0	0	1	19	34	20	5	6	4	2	0	3	0	0	0	0	0	94	14	0.1188
47	Selected	S28	WHK	2	Male	200	FC	0	0	0	14	29	18	9	4	1	4	0	0	0	0	0	0	0	79	NA	NA
48	Selected	S28	poor	2	Female	200	FC	0	0	5	40	15	9	5	1	0	0	0	1	0	0	0	0	0	76	13	0.1359
48	Selected	S28	poor	2	Male	200	FC	0	0	8	43	26	2	0	0	3	1	0	0	0	0	0	0	0	83	NA	NA
49	Control	C2	WHK	2	Female	200	FC	0	0	0	1	3	11	14	14	15	4	4	0	1	1	0	0	0	68	18	0.1839
49	Control	C2	WHK	2	Male	200	FC	0	0	0	3	14	19	19	14	5	2	3	2	0	0	0	1	0	82	NA	NA
50	Control	C2	poor	2	Female	200	FC	0	0	0	4	19	15	13	7	1	6	4	3	0	2	0	0	0	74	14	0.1578
50	Control	C2	poor	2	Male	200	FC	0	0	0	3	21	14	5	6	0	3	0	2	2	2	2	1	1	62	NA	NA
51	Control	C2	BCAA	2	Female	200	FC	0	0	0	1	8	22	13	15	7	6	4	2	1	0	0	1	0	80	15	0.1714
51	Control	C2	BCAA	2	Male	200	FC	0	0	0	1	17	19	18	17	6	3	0	6	0	1	0	0	1	89	NA	NA
52	Selected	S26	poor	2	Female	200	FC	0	0	9	47	16	4	4	2	4	0	0	1	0	0	1	0	0	88	13	0.1336
52	Selected	S26	poor	2	Male	200	FC	0	0	11	45	22	4	3	1	1	0	0	1	0	0	0	0	0	88	NA	NA
53	Selected	S26	BCAA	2	Female	200	FC	0	0	9	46	22	4	2	6	1	1	0	0	0	0	0	0	0	91	13	0.1264
53	Selected	S26	BCAA	2	Male	200	FC	0	0	14	45	18	8	0	2	1	0	0	0	1	0	0	0	0	89	NA	NA
54	Selected	S26	WHK	2	Female	200	FC	0	0	4	46	21	8	2	2	2	1	0	0	0	0	0	0	0	86	13	0.1372
54	Selected	S26	WHK	2	Male	200	FC	0	0	6	45	23	3	4	2	1	1	0	0	0	0	0	0	0	85	NA	NA
55	Selected	S29	poor	2	Female	200	LoS	0	0	16	45	8	4	1	1	1	0	0	0	0	0	0	0	0	76	13	0.1321
55	Selected	S29	poor	2	Male	200	LoS	0	0	11	41	11	2	2	0	0	0	0	0	0	0	0	0	0	67	NA	NA
56	Selected	S29	WHK	2	Female	200	LoS	0	0	15	40	18	5	0	3	4	0	2	0	0	0	0	0	0	87	13	0.1161
56	Selected	S29	WHK	2	Male	200	LoS	0	0	7	38	16	2	2	1	0	0	1	0	0	0	0	0	0	67	NA	NA
57	Selected	S29	BCAA	2	Female	200	LoS	0	0	40	28	2	2	0	1	0	0	2	0	0	0	0	0	0	75	12	0.1532
57	Selected	S29	BCAA	2	Male	200	LoS	0	0	36	15	7	3	0	2	0	0	1	0	0	0	0	0	0	64	NA	NA
58	Control	C5	BCAA	2	Female	200	LoS	0	0	0	4	28	14	9	8	3	2	2	3	2	0	1	0	0	76	14	0.1682
58	Control	C5	BCAA	2	Male	200	LoS	0	0	0	12	31	14	10	5	4	1	1	0	1	1	0	0	0	80	NA	NA
59	Control	C5	poor	2	Female	200	LoS	0	0	0	1	12	20	15	11	11	5	2	0	3	0	1	2	1	84	15	0.1547
59	Control	C5	poor	2	Male	200	LoS	0	0	0	3	22	23	6	6	7	2	2	0	2	0	1	1	0	75	NA	NA
60	Control	C5	WHK	2	Female	200	LoS	0	0	0	0	21	21	9	12	10	4	4	1	1	0	0	0	0	83	14	0.1826
60	Control	C5	WHK	2	Male	200	LoS	0	0	0	8	32	18	11	5	1	4	2	1	1	1	0	0	0	84	NA	NA
61	Selected	S27	WHK	2	Female	200	LoS	0	0	8	29	24	12	3	5	2	1	2	0	0	0	0	0	0	86	13	0.1169
61	Selected	S27	WHK	2	Male	200	LoS	0	0	6	53	17	5	5	1	0	0	0	1	1	1	0	0	0	90	NA	NA
62	Selected	S27	BCAA	2	Female	200	LoS	0	0	9	50	32	2	3	1	1	1	0	0	0	0	0	0	0	99	13	0.1272
62	Selected	S27	BCAA	2	Male	200	LoS	0	0	4	57	18	3	2	2	1	1	0	1	0	0	0	0	0	89	NA	NA
63	Selected	S27	poor	2	Female	200	LoS	0	0	18	37	13	4	4	2	1	3	2	2	1	0	0	0	0	87	13	0.1388
63	Selected	S27	poor	2	Male	200	LoS	0	0	22	42	7	4	3	3	2	2	0	0	0	1	0	0	0	86	NA	NA
64	Control	C4	poor	2	Female	200	LoS	0	0	0	5	12	12	12	8	5	3	1	1	1	0	0	0	0	60	14	0.2028
64	Control	C4	poor	2	Male	200	LoS	0	0	0	1	21	9	14	6	3	2	4	4	1	1	2	0	0	68	NA	NA
65	Control	C4	WHK	2	Female	200	LoS	0	0	0	3	10	13	21	15	8	6	4	4	2	1	2	0	0	89	16	0.1498
65	Control	C4	WHK	2	Male	200	LoS	0	0	0	1	12	15	11	13	4	3	1	1	3	2	0	0	1	67	NA	NA
66	Control	C4	BCAA	2	Female	200	LoS	0	0	0	4	22	17	20	4	4	6	2	4	0	0	0	2	1	86	14	0.1727
66	Control	C4	BCAA	2	Male	200	LoS	0	0	0	5	21	17	11	11	4	2	1	2	3	1	0	1	0	79	NA	NA
67	Selected	S25	BCAA	2	Female	200	LoS	0	0	8	41	22	8	3	2	1	0	0	0	0	1	0	0	0	86	13	0.1289
67	Selected	S25	BCAA	2	Male	200	LoS	0	0	12	44	12	6	1	0	3	3	0	0	0	0	0	0	0	81	NA	NA
68	Selected	S25	poor	2	Female	200	LoS	0	0	14	51	14	4	6	3	1	0	0	0	0	0	0	0	0	93	13	0.1247
68	Selected	S25	poor	2	Male	200	LoS	0	1	13	37	13	4	0	2	2	2	1	0	0	0	0	0	0	75	NA	NA
69	Selected	S25	WHK	2	Female	200	LoS	0	0	13	33	23	4	2	2	1	2	0	0	1	0	0	0	0	81	13	0.1326
69	Selected	S25	WHK	2	Male	200	LoS	0	0	7	52	20	2	1	3	1	1	0	0	0	0	1	0	0	88	NA	NA
70	Control	C1	WHK	2	Female	200	LoS	0	0	0	3	18	24	18	12	8	2	4	1	0	0	0	0	0	90	15	0.1794
70	Control	C1	WHK	2	Male	200	LoS	0	0	0	1	10	26	9	13	5	4	2	0	1	0	0	0	1	72	NA	NA
71	Control	C1	BCAA	2	Female	200	LoS	0	0	0	4	14	27	13	7	2	1	2	1	0	0	0	1	0	72	15	0.1671
71	Control	C1	BCAA	2	Male	200	LoS	0	0	0	1	23	18	9	3	4	1	1	1	0	0	0	0	0	61	NA	NA
72	Control	C1	poor	2	Female	200	LoS	0	0	0	2	17	19	12	2	1	2	0	2	1	1	0	0	0	59	15	0.1609
72	Control	C1	poor	2	Male	200	LoS	0	0	0	1	15	28	8	6	3	3	4	1	0	1	1	0	0	71	NA	NA
73	Selected	S26	poor	3	Female	200	FC	0	0	0	12	58	15	5	2	1	0	0	0	0	0	0	0	0	93	14	0.1396
73	Selected	S26	poor	3	Male	200	FC	0	0	0	9	49	9	1	1	0	0	0	0	0	0	0	0	1	70	NA	NA
74	Selected	S26	BCAA	3	Female	200	FC	0	0	8	43	22	11	2	2	0	1	0	0	0	0	0	0	0	89	13	0.1436
74	Selected	S26	BCAA	3	Male	200	FC	0	0	8	56	8	4	0	2	1	0	0	0	0	0	0	0	0	79	NA	NA
75	Selected	S26	WHK	3	Female	200	FC	0	0	0	1	24	35	9	2	0	1	2	0	0	0	0	0	0	74	15	0.1496
75	Selected	S26	WHK	3	Male	200	FC	0	0	0	1	21	39	14	2	0	0	0	0	0	0	0	0	0	77	NA	NA
76	Control	C2	BCAA	3	Female	200	FC	0	0	0	17	21	12	2	3	0	2	1	2	1	0	0	0	1	62	14	0.2035
76	Control	C2	BCAA	3	Male	200	FC	0	0	0	10	29	14	3	8	4	2	0	1	1	0	0	0	0	72	NA	NA
77	Control	C2	WHK	3	Female	200	FC	0	0	0	0	0	0	16	21	15	9	3	2	0	0	0	0	0	66	17	0.1812
77	Control	C2	WHK	3	Male	200	FC	0	0	0	0	0	1	26	28	12	3	1	0	0	1	0	0	0	72	NA	NA
78	Control	C2	poor	3	Female	200	FC	0	0	0	0	1	9	32	24	11	3	5	3	1	0	1	0	0	90	16	0.1644
78	Control	C2	poor	3	Male	200	FC	0	0	0	0	0	12	28	20	11	2	1	4	1	0	1	0	0	80	NA	NA
79	Selected	S30	WHK	3	Female	200	FC	0	0	0	0	3	21	28	8	0	0	1	0	0	0	0	0	0	61	16	0.1422
79	Selected	S30	WHK	3	Male	200	FC	0	0	0	0	0	32	31	7	1	1	0	0	0	0	0	0	0	72	NA	NA
80	Selected	S30	poor	3	Female	200	FC	0	0	0	2	24	26	8	2	3	0	0	1	0	0	0	0	0	66	15	0.1225
80	Selected	S30	poor	3	Male	200	FC	0	0	0	0	26	32	5	2	0	0	0	0	0	0	0	0	0	65	NA	NA
81	Selected	S30	BCAA	3	Female	200	FC	0	0	3	29	15	5	5	0	2	2	0	0	0	0	0	0	0	61	13	0.1438
81	Selected	S30	BCAA	3	Male	200	FC	0	0	4	30	15	6	4	5	0	0	1	1	0	0	0	0	0	66	NA	NA
82	Control	C6	poor	3	Female	200	FC	0	0	0	0	1	8	25	19	16	6	4	1	0	0	1	0	0	81	16	0.1804
82	Control	C6	poor	3	Male	200	FC	0	0	0	0	0	13	26	10	8	6	2	0	1	2	0	0	0	68	NA	NA
83	Control	C6	BCAA	3	Female	200	FC	0	0	0	0	0	0	0	0	0	0	0	0	0	0	0	0	0	0	NA	NA
83	Control	C6	BCAA	3	Male	200	FC	0	0	0	0	0	0	0	0	0	0	0	0	0	0	0	0	0	0	NA	NA
84	Control	C6	WHK	3	Female	200	FC	0	0	0	0	0	2	18	25	20	13	2	0	0	2	0	0	0	82	17	0.1822
84	Control	C6	WHK	3	Male	200	FC	0	0	0	0	0	3	15	26	12	2	4	2	0	3	0	0	0	67	NA	NA
85	Selected	S28	BCAA	3	Female	200	FC	0	0	8	40	24	5	4	1	0	0	0	0	0	0	0	0	0	82	13	0.1061
85	Selected	S28	BCAA	3	Male	200	FC	0	0	6	46	34	3	0	1	0	0	0	0	0	0	0	0	0	90	NA	NA
86	Selected	S28	WHK	3	Female	200	FC	0	0	0	0	0	35	37	7	3	0	0	0	0	0	0	0	0	82	16	0.1316
86	Selected	S28	WHK	3	Male	200	FC	0	0	0	0	1	26	37	13	2	1	0	0	0	0	0	0	0	80	NA	NA
87	Selected	S28	poor	3	Female	200	FC	0	0	0	0	12	56	17	1	1	1	0	0	0	0	0	0	0	88	15	0.1078
87	Selected	S28	poor	3	Male	200	FC	0	0	0	0	5	44	11	2	0	0	0	2	0	0	0	0	0	64	NA	NA
88	Control	C3	WHK	3	Female	200	FC	0	0	0	0	0	20	42	9	3	2	2	0	0	0	1	0	0	79	16	0.1741
88	Control	C3	WHK	3	Male	200	FC	0	0	0	0	0	8	47	5	5	2	1	1	0	1	0	0	0	70	NA	NA
89	Control	C3	poor	3	Female	200	FC	0	0	0	1	10	17	10	5	1	4	0	0	1	1	1	1	0	52	15	0.1653
89	Control	C3	poor	3	Male	200	FC	0	0	0	0	2	34	7	2	2	5	2	5	2	1	2	1	0	65	NA	NA
90	Control	C3	BCAA	3	Female	200	FC	0	0	0	6	27	15	7	5	4	3	3	1	1	2	1	0	1	76	14	0.1722
90	Control	C3	BCAA	3	Male	200	FC	0	0	0	3	25	15	9	6	3	2	1	3	4	1	0	0	0	72	NA	NA
91	Control	C1	WHK	3	Female	200	LoS	0	0	0	0	0	6	23	19	4	3	0	0	0	1	0	0	0	56	16	0.1761
91	Control	C1	WHK	3	Male	200	LoS	0	0	0	0	1	6	31	25	9	1	1	1	1	0	0	0	0	76	NA	NA
92	Control	C1	BCAA	3	Female	200	LoS	0	0	0	0	16	16	13	5	1	3	2	1	2	0	0	0	0	59	14	0.1574
92	Control	C1	BCAA	3	Male	200	LoS	0	0	0	1	20	30	16	4	3	0	1	0	0	1	0	1	0	77	NA	NA
93	Control	C1	poor	3	Female	200	LoS	0	0	0	0	1	14	38	15	3	5	2	2	2	0	1	0	0	83	16	0.1446
93	Control	C1	poor	3	Male	200	LoS	0	0	0	0	2	18	28	9	3	4	3	1	1	1	0	0	0	70	NA	NA
94	Selected	S29	poor	3	Female	200	LoS	0	0	0	28	30	6	3	1	3	2	0	0	0	0	0	0	0	73	14	0.1311
94	Selected	S29	poor	3	Male	200	LoS	0	0	0	20	25	6	2	1	0	0	0	0	0	0	0	0	0	54	NA	NA
95	Selected	S29	WHK	3	Female	200	LoS	0	0	0	1	23	44	7	2	0	0	0	0	0	0	0	0	0	77	15	0.1392
95	Selected	S29	WHK	3	Male	200	LoS	0	0	0	0	24	30	7	0	1	1	0	0	0	0	0	0	0	63	NA	NA
96	Selected	S29	BCAA	3	Female	200	LoS	0	0	31	32	2	0	0	1	1	0	0	0	0	0	0	0	0	67	13	0.1255
96	Selected	S29	BCAA	3	Male	200	LoS	0	0	24	41	5	2	0	2	1	2	0	0	0	0	0	0	0	77	NA	NA
97	Control	C5	BCAA	3	Female	200	LoS	0	0	0	3	17	19	11	7	3	5	1	3	0	1	1	2	0	73	15	0.1596
97	Control	C5	BCAA	3	Male	200	LoS	0	0	0	21	22	6	7	4	1	3	3	2	4	1	1	0	0	75	NA	NA
98	Control	C5	poor	3	Female	200	LoS	0	0	0	0	2	8	28	16	3	10	2	2	0	1	0	0	0	72	16	0.1651
98	Control	C5	poor	3	Male	200	LoS	0	0	0	0	5	20	31	14	7	1	2	0	4	0	1	0	0	85	NA	NA
99	Control	C5	WHK	3	Female	200	LoS	0	0	0	0	1	25	25	9	5	1	0	2	1	0	0	0	0	69	15	0.1945
99	Control	C5	WHK	3	Male	200	LoS	0	0	0	0	4	32	22	6	3	1	1	0	0	1	0	1	0	71	NA	NA
100	Selected	S25	WHK	3	Female	200	LoS	0	0	0	0	17	38	7	2	1	1	0	0	0	0	0	0	0	66	15	0.1571
100	Selected	S25	WHK	3	Male	200	LoS	0	0	0	0	11	45	12	2	1	1	0	0	0	0	0	0	0	72	NA	NA
101	Selected	S25	BCAA	3	Female	200	LoS	0	0	25	16	11	3	2	5	0	3	3	0	0	0	0	0	0	68	12	0.1554
101	Selected	S25	BCAA	3	Male	200	LoS	0	0	19	33	6	2	1	0	2	2	1	0	0	0	0	0	0	66	NA	NA
102	Selected	S25	poor	3	Female	200	LoS	0	0	0	40	24	3	3	1	0	1	0	0	0	0	0	0	0	72	13	0.1335
102	Selected	S25	poor	3	Male	200	LoS	0	0	0	26	33	3	2	1	0	2	0	0	1	0	0	0	0	68	NA	NA
103	Control	C4	poor	3	Female	200	LoS	0	0	0	0	0	5	30	20	8	4	6	1	0	3	1	0	0	78	16	0.1527
103	Control	C4	poor	3	Male	200	LoS	0	0	0	0	1	14	22	17	4	4	0	1	3	2	4	1	1	74	NA	NA
104	Control	C4	WHK	3	Female	200	LoS	0	0	0	0	0	0	7	37	21	9	2	2	0	1	0	0	0	79	17	0.1573
104	Control	C4	WHK	3	Male	200	LoS	0	0	0	0	0	0	14	34	17	7	4	1	1	0	0	0	0	78	NA	NA
105	Control	C4	BCAA	3	Female	200	LoS	0	0	0	2	12	10	22	7	3	1	5	5	2	0	2	0	0	71	16	0.1492
105	Control	C4	BCAA	3	Male	200	LoS	0	0	0	1	23	28	13	5	2	2	6	2	1	3	1	0	0	87	NA	NA
106	Selected	S27	BCAA	3	Female	200	LoS	0	0	28	45	8	1	2	1	0	2	2	0	0	0	0	0	0	89	13	0.1222
106	Selected	S27	BCAA	3	Male	200	LoS	0	0	21	32	14	7	2	3	0	2	1	0	0	0	0	0	0	82	NA	NA
107	Selected	S27	poor	3	Female	200	LoS	0	0	0	5	49	14	2	1	0	0	0	0	0	0	0	0	0	71	14	0.1184
107	Selected	S27	poor	3	Male	200	LoS	0	0	0	3	75	10	4	0	2	0	0	1	0	0	0	0	0	95	NA	NA
108	Selected	S27	WHK	3	Female	200	LoS	0	0	0	0	10	60	18	2	1	0	1	0	0	0	0	0	0	92	15	0.1383
108	Selected	S27	WHK	3	Male	200	LoS	0	0	0	0	3	59	17	2	0	1	1	0	0	0	0	0	0	83	NA	NA
