## Supplementary material for "Experimental evolution of metabolism under nutrient restriction: enhanced amino acid catabolism and a key role of branched-chain amino acids": Raw_data_15N enrichment

### Sheet: Read Me
Raw data from stable isotope experiment (measurement of δ15N in prepupae and females to estimate deamination rate)
Species:	Drosophila melanogaster
Stage:	prepupae or virgin females
Design:	6 "Selected" populations adapted to a poor larval diet through experimental evolution + 6 "Control" populations evolved on standard diet,
	poor and standard diets were enriched in 15N and are called "15N-enriched standard and poor diet"
	all populations assessed on both 15N-enriched poor and standard diet
	2 blocks for each diet
Column explanations
Sample_name	name of samples
sample_type	sample type: fly (prepupae and adult) or diet
regime	(Selected or Control)
population	name of populations (1 to 6 = Control; 25 to 30 = Selected) or food medium (15N_std: 15N enriched standard diet; 15N_poor: 15N enriched poor diet)
stage	stage of the sample: prepupae or adult (i.e. virgin females) for fly sample or diet for diet sample
food	type of 15N enriched diet: standard or poor
block	block
Sample_weight	weigth of sample (freeze-dried and crushed) used for isotope measurement
d15N_measured	δ15N directly measured by the analyzer (EA/IRMS) in per mil relative to standard air nitrogen (‰, N2-Air)
TN	quantity of organic nitrogen
d15N	δ15N (‰, N2-Air) obtained after the first normalization with internal standards
d15_fly_minus_diet	Δ15N (‰, N2-Air) measured for fly samples as: Δ15N = δ15N in fly sample - δ15N in diet. This is the value we used

### Sheet: Data
Sample_name	sample_type	regime	population	stage	food	block	Sample_weight	d15N_measured	TN	d15N	d15_fly_minus_diet
CN_A_2_1	fly	control	1	adult	standard	1	1371	7143.6	9.2	7198.4	544.455
CN_A_2_2	fly	control	2	adult	standard	1	1148	7565.38	9.5	7625.2	971.291
CN_A_2_3	fly	control	3	adult	standard	1	1337	7990.65	9.7	8057.2	1403.26
CN_A_2_4	fly	control	4	adult	standard	1	1163	7864.15	9.4	7930	1276.12
CN_A_2_5	fly	control	5	adult	standard	1	1053	7549.64	9.5	7614.1	960.236
CN_A_2_6	fly	control	6	adult	standard	1	1268	7680.03	9.53	7727.3	1073.39
CN_A_2_25	fly	selected	25	adult	standard	1	1387	7766.23	9.6	7828.9	1174.96
CN_A_2_26	fly	selected	26	adult	standard	1	1155	8158.59	9.7	8226.2	1572.25
CN_A_2_27	fly	selected	27	adult	standard	1	1140	8123.5	9.4	8193	1539.08
CN_A_2_28	fly	selected	28	adult	standard	1	1078	7825.76	9.8	7892.7	1238.77
CN_A_2_29	fly	selected	29	adult	standard	1	1227	8610.27	9.89	8665.08	2011.16
CN_A_2_30	fly	selected	30	adult	standard	1	1257	8313.97	9.8	8387.9	1734.04
CN_PP_2_1	fly	control	1	prepupae	standard	1	1460	7038.33	7	7084.4	430.535
CN_PP_2_2	fly	control	2	prepupae	standard	1	1161	7481.47	7.1	7532.2	878.277
CN_PP_2_3	fly	control	3	prepupae	standard	1	1381	7695.89	7.4	7750.7	1096.76
CN_PP_2_4	fly	control	4	prepupae	standard	1	1104	7965.39	7.2	8023.4	1369.51
CN_PP_2_5	fly	control	5	prepupae	standard	1	1333	7384	7.4	7438.6	784.644
CN_PP_2_6	fly	control	6	prepupae	standard	1	1199	7365.06	7.2	7420.1	766.183
CN_PP_2_25	fly	selected	25	prepupae	standard	1	1350	7432.08	6.6	7483	829.122
CN_PP_2_26	fly	selected	26	prepupae	standard	1	1370	7681.89	7.2	7735.8	1081.91
CN_PP_2_27	fly	selected	27	prepupae	standard	1	1392	7758.98	7.3	7815.8	1161.88
CN_PP_2_28	fly	selected	28	prepupae	standard	1	1339	7636.1	7.7	7692.4	1038.52
CN_PP_2_29	fly	selected	29	prepupae	standard	1	1182	8015.75	7.3	8078	1424.11
CN_PP_2_30	fly	selected	30	prepupae	standard	1	1450	7934.91	7.1	7997.1	1343.2
CN_A_3_1	fly	control	1	adult	standard	2	1214	8357.45	9.28	8422.96	2121.16
CN_A_3_2	fly	control	2	adult	standard	2	1381	8113.98	9.45	8177.41	1875.61
CN_A_3_3	fly	control	3	adult	standard	2	1494	8482.84	9.5	8551.1	2249.3
CN_A_3_4	fly	control	4	adult	standard	2	1082	9185.67	9.26	9261.56	2959.76
CN_A_3_5	fly	control	5	adult	standard	2	1208	8592.98	9.38	8663.91	2362.11
CN_A_3_6	fly	control	6	adult	standard	2	1203	8203.19	9.48	8254.7	1952.9
CN_A_3_25	fly	selected	25	adult	standard	2	1119	8803.09	9.87	8873.83	2572.03
CN_A_3_26	fly	selected	26	adult	standard	2	1021	8942.61	9.79	9015.16	2713.36
CN_A_3_27	fly	selected	27	adult	standard	2	1112	9294.15	9.35	9371.59	3069.79
CN_A_3_28	fly	selected	28	adult	standard	2	1443	8627.31	9.91	8698.21	2396.41
CN_A_3_29	fly	selected	29	adult	standard	2	1325	9157.63	9.89	9216.87	2915.07
CN_A_3_30	fly	selected	30	adult	standard	2	1195	9089.41	9.72	9148.1	2846.3
CN_PP_3_1	fly	control	1	prepupae	standard	2	1498	7881.12	7.25	7937.93	1636.12
CN_PP_3_2	fly	control	2	prepupae	standard	2	1425	7607.15	6.89	7661.8	1360
CN_PP_3_3	fly	control	3	prepupae	standard	2	1200	8413.77	7.28	8476.86	2175.06
CN_PP_3_4	fly	control	4	prepupae	standard	2	1142	8812.84	7.21	8880.05	2578.24
CN_PP_3_5	fly	control	5	prepupae	standard	2	1317	8135.7	6.87	8197.6	1895.8
CN_PP_3_6	fly	control	6	prepupae	standard	2	1206	7936.06	7.45	7996.38	1694.58
CN_PP_3_25	fly	selected	25	prepupae	standard	2	1134	8641.77	7.16	8706.21	2404.41
CN_PP_3_26	fly	selected	26	prepupae	standard	2	1410	8538	6.76	8601.87	2300.07
CN_PP_3_27	fly	selected	27	prepupae	standard	2	1445	8800.69	7.1	8868.18	2566.38
CN_PP_3_28	fly	selected	28	prepupae	standard	2	1439	8616.24	7.49	8682.38	2380.58
CN_PP_3_29	fly	selected	29	prepupae	standard	2	1355	8144.85	6.75	8207.55	1905.74
CN_PP_3_30	fly	selected	30	prepupae	standard	2	1448	8712.58	7.03	8781.22	2479.42
CP_A_3_1	fly	control	1	adult	poor	3	1075	6703.83	8.15	6753.58	33.6278
CP_A_3_2	fly	control	2	adult	poor	3	1100	6660.26	7.88	6710.67	-9.27291
CP_A_3_3	fly	control	3	adult	poor	3	1243	7151.13	8.34	7210.16	490.209
CP_A_3_4	fly	control	4	adult	poor	3	1271	7697.77	8.39	7764.09	1044.14
CP_A_3_5	fly	control	5	adult	poor	3	1216	6818.26	7.65	6878.24	158.292
CP_A_3_6	fly	control	6	adult	poor	3	1458	7818.94	8.22	7867.34	1147.39
CP_A_3_25	fly	selected	25	adult	poor	3	1283	7713.49	9.04	7775.87	1055.93
CP_A_3_26	fly	selected	26	adult	poor	3	1341	7859.5	9.26	7924.8	1204.85
CP_A_3_27	fly	selected	27	adult	poor	3	1261	8622.4	9.27	8700.59	1980.65
CP_A_3_28	fly	selected	28	adult	poor	3	1239	7974	9.18	8046.27	1326.32
CP_A_3_29	fly	selected	29	adult	poor	3	1123	8619.49	9.22	8674.37	1954.42
CP_A_3_30	fly	selected	30	adult	poor	3	1228	8467.29	9.49	8520.93	1800.99
CP_PP_3_1	fly	control	1	prepupae	poor	3	1431	6877.8	7.07	6915.41	195.464
CP_PP_3_2	fly	control	2	prepupae	poor	3	1272	6225.34	6.31	6259.57	-460.375
CP_PP_3_3	fly	control	3	prepupae	poor	3	1472	7296.5	7.1	7341.95	622.006
CP_PP_3_4	fly	control	4	prepupae	poor	3	1476	6866.28	6.81	6909.56	189.617
CP_PP_3_5	fly	control	5	prepupae	poor	3	1373	7178.3	6.49	7227.77	507.819
CP_PP_3_6	fly	control	6	prepupae	poor	3	1376	6594.86	6.74	6640.3	-79.6437
CP_PP_3_25	fly	selected	25	prepupae	poor	3	1122	6904.39	6.8	6944.49	224.544
CP_PP_3_26	fly	selected	26	prepupae	poor	3	1435	6812.77	7.26	6853.35	133.404
CP_PP_3_27	fly	selected	27	prepupae	poor	3	1397	7919.2	7.03	7972.32	1252.37
CP_PP_3_28	fly	selected	28	prepupae	poor	3	1455	6967.61	7.11	7014.06	294.112
CP_PP_3_29	fly	selected	29	prepupae	poor	3	1458	6586.19	6.98	6632.63	-87.32
CP_PP_3_30	fly	selected	30	prepupae	poor	3	1044	6783.98	7.6	6833.39	113.438
CP_A_4_1	fly	control	1	adult	poor	4	1239	6832.65	8	6894.6	225.588
CP_A_4_2	fly	control	2	adult	poor	4	1214	6819.08	8	6881.3	212.264
CP_A_4_3	fly	control	3	adult	poor	4	1093	6728.12	7.7	6790.4	121.402
CP_A_4_4	fly	control	4	adult	poor	4	1364	7242.99	8.3	7312.2	643.13
CP_A_4_5	fly	control	5	adult	poor	4	1238	7050.69	7.7	7118.8	449.728
CP_A_4_6	fly	control	6	adult	poor	4	1188	7587.63	8.05	7634.15	965.113
CP_A_4_25	fly	selected	25	adult	poor	4	1110	8199.9	8.9	8279.4	1610.35
CP_A_4_26	fly	selected	26	adult	poor	4	1274	7285.65	8.9	7354.4	685.398
CP_A_4_27	fly	selected	27	adult	poor	4	1250	9088.34	9.4	9181.3	2512.29
CP_A_4_28	fly	selected	28	adult	poor	4	1069	7805.59	9.1	7882.9	1213.83
CP_A_4_29	fly	selected	29	adult	poor	4	1265	8502.13	9.06	8556.06	1887.02
CP_A_4_30	fly	selected	30	adult	poor	4	1062	6552.94	8.6	6591.09	-77.9557
CP_PP_4_1	fly	control	1	prepupae	poor	4	1304	7017.52	6.8	7076.5	407.486
CP_PP_4_2	fly	control	2	prepupae	poor	4	1096	6069.28	6.2	6118.5	-550.529
CP_PP_4_3	fly	control	3	prepupae	poor	4	1367	6507.24	6.3	6562.3	-106.724
CP_PP_4_4	fly	control	4	prepupae	poor	4	1125	5951.99	6.6	6001.2	-667.825
CP_PP_4_5	fly	control	5	prepupae	poor	4	1406	7571.71	6.5	7640.6	971.524
CP_PP_4_6	fly	control	6	prepupae	poor	4	1336	6864.9	6.6	6926	256.975
CP_PP_4_25	fly	selected	25	prepupae	poor	4	1198	7878.01	6.8	7947.2	1278.2
CP_PP_4_26	fly	selected	26	prepupae	poor	4	1078	8087.74	6.9	8159.8	1490.75
CP_PP_4_27	fly	selected	27	prepupae	poor	4	1276	8868.23	7	8950.8	2281.73
CP_PP_4_28	fly	selected	28	prepupae	poor	4	1454	7175.4	7.2	7239.2	570.197
CP_PP_4_29	fly	selected	29	prepupae	poor	4	1397	7384.47	6.8	7452.1	783.07
CP_PP_4_30	fly	selected	30	prepupae	poor	4	1439	7118.16	6.9	7183.1	514.073
CNF_2	diet	diet	15N_std	diet	standard	1	1210	6615.26	0.86	6653.91	0
CNF_3	diet	diet	15N_std	diet	standard	2	1215	6255.32	0.76	6301.8	0
CPF_3	diet	diet	15N_poor	diet	poor	3	1032	6660.75	0.72	6719.95	0
CPF_4	diet	diet	15N_poor	diet	poor	4	1243	6606.3	0.7	6669	0
